# The rate of inversion fixation in plant genomes is highly variable

**DOI:** 10.1101/2022.08.31.506062

**Authors:** Kaede Hirabayashi, Gregory L. Owens

**Affiliations:** Department of Biology, University of Victoria, Victoria, BC, Canada

## Abstract

Chromosomal inversions are theorized to play an important role in adaptation by preventing recombination, but testing this hypothesis requires an understanding of the rate of inversion fixation. Here we use chromosome-level whole genome assemblies for 32 genera of plants to ask how fast inversions accumulate and what factors affect this rate. We find that on average species accumulate 4 to 28 inversions per million generations, but this rate is highly variable, and we find no correlation between sequence divergence or repeat content and the number of inversions and only a small correlation with chromosome size. We also find that inversion regions are depleted for genes and enriched for TEs compared to the genomic background. This suggests that idiosyncratic forces, like natural selection and demography, are controlling how fast inversions fix.
