## Supplementary Table 1 for "The rate of inversion fixation in plant genomes is highly variable"

### Sheet: List of genomes
Chromosome-level genome of eudicots				Genome size is those reported on the original literature.						Refer to next page for full citation.		weak/strong/unclear		selfing/mixed/self-incompatible
Genus	Species	Common name	Ploidy (#chr)	Size (Mb)	Method (sequence)	Method (assembler)	Method (physical)	Link or projectID	Note	Paper	Gene annotation file	Evidence of hybridization	source (hybridization)	Self-compatibility	source (self-compatibility)
Acer	truncatum	purpleblow maple; Shantung maple	diploid (13)	628.84	PacBio RSII, Illumina HiSeqX	Falcon/Falcon-Unzip, BWA	Hi-C	PRJNA557096		Ma et al. 2020 Aug	cds, gff (https://doi.org/10.6084/m9.figshare.12986237.v2)	weak?	A. truncatum hybridize readily with other species in nature, but because A. yangbiense is such a rare species that only grows in China, they are likely going to meet: https://landscapeplants.oregonstate.edu/plants/acer-truncatum	mixed	Heterodichogamous androdioecious: https://www.umsl.edu/~renners/Acer_Evolution2007.pdf
Acer	yangbiense	Chinese maple tree	diploid (13)	665.9	PacBio RSII, Illumina HiSeq X Ten	Canu, SMRTdenovo	Hi-C	PRJNA524417		Yang et al. 2019 Jul				mixed	highly selfing history which caused it to become endangered, small population size: https://www.sciencedirect.com/science/article/pii/S0305197815001040?via%3Dihub
Actinidia	chinensis	Kiwifruit	diploid (29)	640.75	PacBio Sequel, Illumina HiSeq X Ten	Canu, Falcon	Hi-C	PRJNA549770		Wu et al. 2019 Oct	cds, gff3 from http://kiwifruitgenome.org/ (open the download tab)	strong	Jinyan variety: Zhong et al. 2012 "‘Jinyan’, an Interspecific Hybrid Kiwifruit with Brilliant Yellow Flesh and Good Storage Quality"	self-incompatible	https://pfaf.org/user/Plant.aspx?LatinName=Actinidia+chinensis
Actinidia	eriantha		diploid (29)	690.6	PacBio Sequel, Illumina HiSeq 2500	Canu, Pilon	Hi-C	QOVS01000000		Tang et al. 2019 Apr				self-incompatible	https://pfaf.org/user/Plant.aspx?LatinName=Actinidia+chinensis
Arabis	alpina		diploid (8)	311.6	PacBio RS II	Falcon, Arrow, Pilon	BioNano optical maps	PRJEB16743		Jiao et al. 2017 May	cds, The gff is probably irrelevant for this particular file I downloaded initially from NCBI... (http://www.arabis-alpina.org/refseq.html)	strong	interspecies produced flowers: https://www.mpipz.mpg.de/4565033/kiefer_mol_ecol_2017_OA.pdf	mixed	mainly selfing due to population bottle neck: https://www.pnas.org/content/115/4/816
Arabis	montbretiana		diploid (8)	258	Illumina HiSeq; Illumina MiSeq	AllPaths v. DEC-2016		PRJNA258048		Madrid et al. 2021 Sep				mixed	sometimes favour selfing over crossing but can do both
Arachis	duranensis	Peanut progenitor	diploid (10)	1100	PacBio CLR, Illumina HiSeq2500	Canu, Arrow, HyPo, Ragtang		https://www.ncbi.nlm.nih.gov/assembly/GCA_018207795.1	PRJNA674362	Wang et al. 2021 Jun	cds (fasta, bed), TE gff3 from PeanutBase: https://peanutbase.org/peanut_genome	strong	https://acsess.onlinelibrary.wiley.com/doi/abs/10.2135/cropsci2005.09-0331, https://academic.oup.com/g3journal/article/11/11/jkab289/6353644, https://www.cambridge.org/core/journals/plant-genetic-resources/article/abs/an-overview-of-peanut-and-its-wild-relatives/71710A486070A228C92D826E70CF89A3	selfing	mainly: https://www.nature.com/articles/ng.3517
Arachis	ipaensis	Peanut progenitor	diploid (10)	1082	Illumina HiSeq 2500, Illumina TruSeq synthetic long-reads	SOAPdenovo2, SSPACE		PRJNA258025		Lu et al. 2018 May				selfing	self-pollination restricts their ability to migrate in nature, also cultivated peanut (allotetraploid) is highly homozygous
Citrus	sinensis	orange Valencia	diploid (9)	327.8	Illumina, 454 Sanger reads	SOAPdenovo		Valencia refseq is PRJNA225998, PRJNA86123(scaffolds), PRJN347609(follow up chr resolved PacBio assembly)		Xu Q et al. 2013 Jan, Bausher et al. 2006 Sep	cds, gff from NCBI https://www.ncbi.nlm.nih.gov/genome/10702?genome_assembly_id=39598	strong	https://pubmed.ncbi.nlm.nih.gov/24241403/ (hybrid commercial variety)	selfing	https://www-jstage-jst-go-jp.ezproxy.library.uvic.ca/article/jjshs/75/5/75_5_372/_pdf/-char/en
Citrus	trifoliata	hardy orange	diploid (9)	303.1	PacBio Sequel	Falcon		PRJNA554539		Huang Y et al., 2021 Apr				selfing	https://pfaf.org/user/plant.aspx?LatinName=Poncirus+trifoliata
Corylus	heterophylla	Hazelnut	diploid (11)	370.75	GridION ONT, Illumina HiSeq X Ten	Canu, WTDBG2	Hi-C	PRJNA655406		Zhao et al. 2021 Apr	gff3, cds (not sure which ones I'm supposed to download http://gigadb.org/dataset/view/id/100877)	strong	Ping'ou hybrid hazelnut: https://pubmed.ncbi.nlm.nih.gov/32590104/, https://pubmed.ncbi.nlm.nih.gov/33467497/	mixed	selfing might play an important role in population formation: https://www.frontiersin.org/articles/10.3389/fpls.2019.01465/full, and blank fruit is not the result of incompatibility but rather embryo abortion: https://mah-gholami.iut.ac.ir/sites/mah-gholami.iut.ac.ir/files/files_course/filbert2.pdf
Corylus	avellana	European hazelnut	diploid (11)	370	MinION ONT, Illumina HiSeq 4000	MaSuRCA, HiRise	Hi-C			Lucas et al. 2020 Nov				self-incompatible	https://pubmed.ncbi.nlm.nih.gov/32590104/
Corymbia	citriodora	lemon-scented gum	diploid (11)	544.2	Illumina HiSeq500; Illumina MiSeq; PacBio rsII	Arachne	Hi-C	PRJNA234431	valid project but no paper	DOE Joint Genome Institute 2020 Oct	cds (https://phytozome-next.jgi.doe.gov/info/Ccitriodora_v2_1)	strong	https://www.doc-developpement-durable.org/file/Culture/Arbres-Bois-de-Rapport-Reforestation/FICHES_ARBRES/Eucalyptus%20citriodora/Corymbia%20maculata-Corymbia%20citriodora-subsp.variegata-Corymbia%20henryi.pdf	mixed	https://www-tandfonline-com.ezproxy.library.uvic.ca/doi/abs/10.2989/SF.2009.71.2.7.822, https://agris.fao.org/agris-search/search.do?recordID=DJ2012050189
Corymbia	maculata		diploid (11)	403.9	MinION ONT	Canu		PRJNA509734		Australian National University 2020				mixed	Eucalyptus preferably outcross, but can self-ferilize: https://hal.archives-ouvertes.fr/hal-01284161/document
Cucumis	melo	Melon	diploid (12)	366	PacBio	Falcon, Arrow, Pilon	Hi-C	ASM1452537v1		Yang et al. 2020 Aug (v4.0), original by Garcia-Mas J et al. (2012, v3.6)	gff, bed from v4.0 (http://cucurbitgenomics.org/ftp/genome/melon/DHL92/v4.0/) No longer working - (https://www.melonomics.net/melonomics.html#/download)	weak	due to large inversion and reproductive isolation: https://onlinelibrary-wiley-com.ezproxy.library.uvic.ca/doi/10.1111/tpj.15279	self-incompatible	https://www.ncbi.nlm.nih.gov/pmc/articles/PMC2766191/
Cucumis	metuliferus	African horned cucumber	diploid (12)	316	PacBio RSII, Illumina HiSeq 2500	Canu, quickmerge, Pilon	Hi-C		bigd database says it's PromION??	Ling et al. 2021 Apr				mixed	(naturally cross fertilized, but can self-pollinate) https://www.preprints.org/manuscript/202106.0517/v1
Eucaryptus	grandis	Rose gum	diploid (11)	606.5	(originally Sanger), MinION ONT	(BAC to BAC), Canu, Arachne		AUSX00000000	PRJNA698663	Australian National University 2021 Jan, (original by Myburg, et al. 2014)	cds (fasta), gff from NCBI Eucalyptus grandis Annotation Release 101	weak	https://www.scielo.br/j/gmb/a/hBYYdBgks6YGT8fvPXf6Cmz/?lang=en#; someone tried it and works but https://academic-oup-com.ezproxy.library.uvic.ca/genetics/article/166/3/1405/6050449	mixed	but prefer crossing: https://www.nature.com/articles/nature13308
Eucaryptus	globulus	Blue gum	diploid (11)	545.2	MinION ONT	Canu		PRJNA509734		Australian National University 2020				mixed	the barriers for selfing is high (in nature it's 90% outcrossing rate)
Fragaria	vesca	woodland strawberry	diploid (7)	214	454, Solexa	Celera Assembler		PRJNA60037		Shulaev et al. 2010 Dec	cds (fasta) from NCBI Fragaria vesca Annotation Release 101	strong	cultivated octoploid has these two diploid species introgressing: https://academic.oup.com/mbe/article/38/6/2285/6122437	selfing	https://www.ncbi.nlm.nih.gov/pmc/articles/PMC2814107/
Fragaria	iinumae	wild strawberry (Japan, eastern Russia)	diploid (7)	240.6	PacBio	Falcon		PRJNA544784	no paper but NCBI valid (follow up from Hirakawa 2013 Illumina, scaffolds)	School of Agriculture, Yunnan University				selfing	https://s3.amazonaws.com/bi-dam-prod/5e81fef8d5ef2b474a24e8ca/a44ace7d6973ff75ccac221787cffb09428dda4f/9781789242270_23_aa05afde1abd55161ec9a83e2739d36d.pdf
Glycine	max	Soybean (North american: Wiliams 82)	diploid (20)	978.9	Sanger on ABI 3730XL capillary sequencing machine (original), polished with Illumina and PacBio	ARACHNE	BioNano optical maps	https://www.ncbi.nlm.nih.gov/assembly/GCF_000004515.6		Schmutz et al. 2010 Jan (primary), followed by polishing: https://knowpulse.usask.ca/bio_data/2691099	cds (fasta) from NCBI Glycine max Annotation Release 104	strong	https://link.springer.com/article/10.1007/BF00303516	selfing	https://link-springer-com.ezproxy.library.uvic.ca/article/10.1007%2Fs00122-008-0825-0
Glycine	soja	wild soybean	diploid (20)	1013.2	PacBIo RSII, Illumina HiSeq2000	MECAT	Hi-C	QZWG01000000		Xie et al. 2019 May				mixed	thought to be self-fertilized mostly but in nature it actually gets crossed by pollinators! https://academic.oup.com/jhered/article/88/2/124/827416
Gossypium	herbaceum	African Asian cotton A1	diploid (13)	1556	PacBio RSII, Illumina HiSeq X Ten	falcon, Pilon	Hi-C	PRJNA506494		Huang et al. 2020 Apr	cds (fasta), gff (https://www.cottongen.org/species/Gossypium_herbaceum/A1_WHU)	strong	https://www-jstor-org.ezproxy.library.uvic.ca/stable/24108350?seq=3#metadata_info_tab_contents; used to improve cultivated cotton	selfing	though bees can pollinate: https://wikifarmer.com/cotton-plant-pollination/
Gossypium	anomalum	wild African cotton B1	diploid (13)	1193	PacBio Sequel, Illumina HiSeq 2500	Canu	Hi-C	PRJNA421337		Groppi et al. 2021 Jun				selfing	https://www.oecd-ilibrary.org/docserver/9789264096158-5-en.pdf?expires=1640202348&id=id&accname=guest&checksum=6D06E80605FBC777736519DF6FEECCD2
Ipomoea	nil	Asagao (Japanese morning glory)	diploid (15)	750	PacBio RS II, Illumina HiSeq2500	SOAPdenovo2, bwa		http://viewer.shigen.info/asagao/download.php		Hoshino et al. 2016 Nov	gene annotation (gff) and cds (fasta)	strong	comparative genomics suggest I. trifida as naturally transgenic plant: https://bmcplantbiol.biomedcentral.com/articles/10.1186/s12870-019-1708-z	selfing	https://www.researchgate.net/publication/251009650_Self-pollination_and_Pollen_Germination_in_Japanese_Morning_GloriesIpomoea_nil
Ipomoea	trifida	wild Sweet potato	diploid (15)	400.44	Illumina HiSeq 2500, PacBio RS II, Illumina HiSeq Xten (tag-based sequencing)	Platanus, Pbjelly		PRJNA362521		Li et al. 2019 April				self-incompatible	https://link.springer.com/chapter/10.1007/978-4-431-54589-7_25
Juglans	regia	English walnut	diploid (16)	573	llumina HiSeq, Oxford Nanopore MinION, Illumina NovaSeq	MaSuRCA, HiRise		PRJNA291087		Marrano et al. 2020 May	gff, cds from NCBI	strong	https://www.phytomorphology.com/articles/identifying-species-and-hybrids-in-the-genus-juglans-by-biochemical-profiling-of-bark.pdf	mixed	self compatible species: https://www.researchgate.net/publication/340816678_JUGLANS_REGIA_-A_REVIEW
Juglans	mandshurica	Manchurian walnut	diploid (16)	548	Illumina HiSeqX Ten, Nanopore	Canu, SOAPnuke, Smartdenovo	Hi-C	PRJNA356989		Yan et al. 2021 Apr				self-incompatible	heterodichogamous, main reproductive strategy is crossing: https://nph.onlinelibrary.wiley.com/doi/10.1111/j.1469-8137.2007.02202.x (strong inbreeding depression reducing the survival of self-ed offspring)
Luffa	aegyptiaca (=cylindrica)	smooth loofah	diploid (13)	689.8	PacBio RSII	Falcon		PRJNA596077		Wu, et al. 2020 reseq. by Vegetable Research Institute, Guangdong Academy of Agricultural Sciences 2021 Mar	genome annotation (gbff)? From NCBI	strong	https://agris.fao.org/agris-search/search.do?recordID=PH9610726	mixed	naturally considered cross-pollinated hermaphrodite: https://journals.plos.org/plosone/article?id=10.1371/journal.pone.0215176, but self-compatible: https://www.cabi.org/isc/datasheet/31693
Luffa	acutangula	sponge gourd	diploid (13)	734.6	PacBio RSII, Illumina HiSeqX	Canu, HiRise	Long-range Chicago, Hi-C	https://www.ncbi.nlm.nih.gov/assembly/GCA_012295215.1/		Pootakham et al. 2020 May				mixed	self pollination possible: https://www.nature.com/articles/s41598-021-94802-4
Malus	sieversii	wild Apple	diploid (17)	683	Illumina HiSeq 4000, 10X Genome Chromium System with HiSeq X Ten, PacBio RSII					Sun et al. 2020 Nov	cds (fasta), gff	strong	cultivated M. domestica is 46% M. sieversii, 21% sylvestris: https://www.jdsupra.com/post/contentViewerEmbed.aspx?fid=78a07999-af4b-4449-a339-fb2325cc677c	self-incompatible	https://www.nature.com/articles/hdy201728
Malus	sylvestris	wild Apple	diploid (17)	661.1	Illumina HiSeq 4000, 10X Genome Chromium System with HiSeq X Ten, PacBio RSII			http://bioinfo.bti.cornell.edu/apple_genome/		Sun et al. 2020 Nov				self-incompatible	https://www.nature.com/articles/hdy201728
Medicago	truncatula	Barrelclover	diploid (8)	430	PacBio	Canu, PBcR, wqs, Falcon		PRJNA431767		Tang et al. 2014 Apr, Pecrix et al. 2018 Nov	cds, gff from NCBI Anno 102 (http://europepmc.org/article/MED/24767513)	weak?	ruthenica is an outgroup, most diverged species, in Medicago genus: https://academic-oup-com.ezproxy.library.uvic.ca/sysbio/article/62/3/424/1653000#115231150	mixed	80%+ mainly selfing but can cross: https://pubmed.ncbi.nlm.nih.gov/33679833/
Medicago	ruthenica		diploid (8)	904	PacBio, Illumina HiSeq	Falcon	Hi-C	PRJNA591060		Yin et al. 2021 Jul				mixed	mainly outcrossing but self-compatible ~20%: https://watermark.silverchair.com/mcp006.pdf?token=AQECAHi208BE49Ooan9kkhW_Ercy7Dm3ZL_9Cf3qfKAc485ysgAAAsAwggK8BgkqhkiG9w0BBwagggKtMIICqQIBADCCAqIGCSqGSIb3DQEHATAeBglghkgBZQMEAS4wEQQMNSEwtoqZDiS1Jl4nAgEQgIICc4TfbSKDnZD5fQEBbU7x78bsJ1Khx-E0koYFDJKxpQg-wcZd6yaVL_8s5kzixkisWMHk5KHX_uY8eRgfYjQR3cQJF9XyiwgMPIOOfFXa0DWVpezk91fCeeI0qM2TSE1rxrDCCX95C00tuzOoFsc…
Phaseolus	vulgaris	Common bean	diploid (11)	587	Roche 454 XLR, Illumina HiSeq 2000, Sanger reads	Arachne		PRJNA41439		Schmutz et al. 2014 Jun	cds, gff NCBI (https://plants.ensembl.org/Phaseolus_vulgaris/Info/Index)	strong	https://www.frontiersin.org/articles/10.3389/fpls.2017.00722/full, or this is MSc from 1985 but it says there exists interspecific hybrid: https://dr.lib.iastate.edu/entities/publication/f0130ea4-a66d-4849-918b-50d75eded659	mixed	selfing naturally: https://www.hort.purdue.edu/newcrop/duke_energy/Phaseolus_vulgaris.html, but crossing benefits the diversity: https://seeds.ca/pollinator/bestpractices/beans.html
Phaseolus	lunatus	Lima bean	diploid (11)	546	PacBio, 10x Genomics sequencing, Illumina HiSeq2500	Canu, Bowtie, BWA, Salsa		PRJNA596114		Garcia et al. 2021 Jan				selfing	largely self-pollinated: https://seeds.ca/pollinator/bestpractices/beans.html
Populus	trichocarpa	Black cottonwood	diploid (19)	434	Sanger, Illumina	Arachne		PRJNA10772	most up to date by 2018	Tuskan et al. 2006 Sep	cds, gff NCBI (https://plants.ensembl.org/Populus_trichocarpa/Info/Index)	weak	diverged early on and P. tomentosa is a hypothetically a hybrid of different two species: https://www.biorxiv.org/content/10.1101/2020.04.07.030692v1.full	self-incompatible	dioecious
Populus	tomentosa	Chinese white poplar	diploid (19)	434.2	Illumina HiSeqX Ten, PacBio Sequel	Canu, Arrow	Hi-C	PRJNA613008		An et al. 2021 Sep				self-incompatible	maybe self-fertile but very few andromonoecious plants found in nature: https://www.nature.com/articles/s42003-019-0474-7
Prunus	dulcis Texas	Almond	diploid (8)	227.6	Illumina HiSeq 2000 PE library, MinION ONT	MaSuRCA		https://www.rosaceae.org/	SUPER rich source of genome	Alioto et al. 2019 Sep	repeat annotation (gff3), TE annotation (fastsa), cds (fasta)	weak	tried on other almond variety P. amygdala, but not in P. dulcis: https://www.ishs.org/ishs-article/1282_2. Naturally the two species don't seem to introgress.	self-incompatible	https://www.sciencedirect.com/science/article/pii/S0304423818306642?casa_token=uISncdPRsOcAAAAA:w5yFnaYAxNWbqtgFBmPsV0i2ATHckI13fdEWCF4VPz5bl_clWg8TYb8QZApwoQL2nDmPi_TRbQ
Prunus	armeniaca Stella	Apricot	diploid (8)	220	Illumina, PacBio	FALCON/FALCON-Unzip		https://www.rosaceae.org/		Groppi et al. 2021 Jun				self-incompatible	https://www.tandfonline.com/doi/full/10.1080/15538362.2020.1852151
Pyrus	betulifolia	wild (birchleaf) Pear	diploid (17)	532.7	PacBio, Illumina HiSeq 2500	Falcon, Canu, HGAP3, BWA-mem	Hi-C	https://www.rosaceae.org/		Dong et al. 2019 Aug	cds (fasta), gff	strong?	The source is not as reliable, but apparently Pyrus bretschneideri is hybrid?: https://treesandshrubsonline.org/articles/pyrus/pyrus-bretschneideri/	self-incompatible	generally true for Pyrus species
Pyrus	pyrifolia	Japanese Pear	diploid (17)	503.9	PacBio Sequel,	Falcon-unzip, Arrow		https://www.rosaceae.org/		Shirasawa et al. 2021 Feb				self-incompatible	https://pubmed.ncbi.nlm.nih.gov/21673508/
Quercus	lobata	Valley oak	diploid (12)	846	Illumina HiSeq; PacBio; Dovetail	MaSuRCA, HiRise		PRJNA574457		Sork et al. 2016 Nov (draft), updated in 2021 Sep	cds (fasta), gff from NCBI anno 100	weak?	hybrid formation in Q. robur is common: https://www.nature.com/articles/6800752 but rare in nature most of the time: https://www.ncbi.nlm.nih.gov/pmc/articles/PMC2244923/,https://pubmed.ncbi.nlm.nih.gov/21665607/	self-incompatible	https://hal.archives-ouvertes.fr/hal-00882879/document
Quercus	robur	pedunculate oak	diploid (12)	716.6	454 Roche, Illumina, BAC, Moleculo (long-read ish?)	Newbler, Celera, SSPACE for scaffolding		https://www.oakgenome.fr/?page_id=587		Plomion et al. 2018 Jun				self-incompatible	outcrossing: https://www.nature.com/articles/s41477-018-0172-3
Raphanus	sativus	cultivated radish	diploid (9)	459.8	PacBio RSII; Illumina	Canu		PRJNA646918		Zhang et al. 2021 Aug	cds (fasta) (Rs is this: http://radish-genome.org/Data_resource/, RSA is this: http://radish.kazusa.or.jp/)	strong	https://cdnsciencepub.com/doi/pdf/10.4141/P04-120	self-incompatible	https://link-springer-com.ezproxy.library.uvic.ca/article/10.1007%2Fs00122-003-1256-6
Raphanus	raphanistrum		diploid (9)	421.5	PacBio RSII; Illumina	MECAT		PRJNA646918		Zhang et al. 2021 Aug				self-incompatible	https://pubmed.ncbi.nlm.nih.gov/21636458/
Rhododendron	williamsianum		diploid (13)	650.8	Illumina HiSeq 2000	ALLPATHS-LG (five genomic libraries), CPT-seq, fragScaff, LACHESIS	Hi-C	PRJNA432092		Soza et al. 2019 Nov	cds (fasta) from RPGD, gff from NCBI	weak	(species generally hybridize but these pair live in separate latitudes)	self-incompatible	generally self-sterile: https://www-jstor-org.ezproxy.library.uvic.ca/stable/984881?seq=45#metadata_info_tab_contents
Rhododendron	ovatum		diploid (13)	549	PacBio Sequel, Illumina	Falcon/Falcon-Unzip, Arrow, Pilon	Hi-C			Wang et al. 2021 Aug				mixed	"Postpollination Reproductive Biology of Rhododendron prinophyllum (Small) Millais" by Padrutt 1992 provides evicence for Azalea in general that some produce fertilze offspring for selfing
Rosa	rugosa	rugged Rose	diploid (7)	382.64	PacBio HiFi, 10X Genomics		Hi-C	http://eplant.njau.edu.cn		Chen et al. 2021 Jun	cds (fasta), gff3 from http://eplantftp.njau.edu.cn/Rosa_rugosa/	strong	http://arnoldia.arboretum.harvard.edu/pdf/articles/1932-6--rosa-rugosa-and-its-hybrids.pdf (old book lol)	self-incompatible	https://www-tandfonline-com.ezproxy.library.uvic.ca/doi/pdf/10.1080/14620316.2001.11511382?needAccess=true, rarely self-pollinate: https://besjournals.onlinelibrary.wiley.com/doi/10.1111/j.1365-2745.2005.01002.x
Rosa	chinensis	Chinese Rose	diploid (7)	512	PacBio RSII, Illumina HiSeq 2500	Canu, Pilon, BWA-mem		https://www.rosaceae.org/species/rosa/chinensis/genome_v1.0		Hibrand et al. 2018 Jun				self-incompatible	pollen fertilize but no fruit
Rubus	chingii Hu	Asian red raspberry	diploid (7)	231.21	GridION ONT, Illumina HiSeq X Ten	NextDenovo, BWA, Pilon	Hi-C	https://www.rosaceae.org/species/rosa/chinensis/genome_v1.0		Wang et al 2021 Jun	cds (fasta), gff	strong?	black and red raspberry generally hybridize well, and hybrid between diploids possibly originate the ancestry: https://www.frontiersin.org/articles/10.3389/fpls.2019.01615/full#f1	mixed	they can self-fertilize but benefit from crossing: https://www.gardeningknowhow.com/edible/fruits/raspberry/raspberry-plant-pollination.htm
Rubus	occidentalis	black Raspberry	diploid (7)	290	PacBio	Canu, Pilon, BWA	Hi-C			VanBuren et al.2018 Aug				selfing	in wild it's mainly selfing: https://www.sciencedirect.com/science/article/pii/S030442382100491X#bib0018
Salix	suchowensis	Willow	diploid (19)	356	PacBio Sequel, Illumina HiSeq X Ten	Canu, BWA-mem	Hi-C	PRJNA668632		Wei et al. 2020 Apr	cds (fasta), gff from NCBI	weak	common among Salix but since these are on different clade, neither species shows up as common hybrid salix parents: https://www.wildlifebcn.org/sites/default/files/2018-08/Salix%20checklist%20-%20BCN_v2.2%202018.pdf, and the sex-determining site is on different sex/chr	self-incompatible	almost all Salix species are dioecious: https://onlinelibrary-wiley-com.ezproxy.library.uvic.ca/doi/10.1111/1755-0998.13362
Salix	dunnii	Willow	diploid (19)	328	Illumina NovaSeq, PromethION ONT	SMARTdenovo, WTDBG, Canu, NextPolish	Hi-C	PRJNA670558		He et al. 2021 Feb				self-incompatible	wind or insect pollinated: https://cdnsciencepub-com.ezproxy.library.uvic.ca/doi/10.1139/b99-003
Salvia	bowleyana	Sage	diploid (8)	462.44	PacBio Sequel, Illumina HiSeq X Ten	MECAT, Canu, Quickmerge, Pilon	Hi-C			Zheng et al. 2021 Feb	-	strong	https://www.frontiersin.org/articles/10.3389/fgene.2021.688323/full#F4	mixed	https://www.biodiversity-science.net/EN/10.17520/biods.2017039 (it's a Chinese manuscript but the figure from result supports mixed)
Salvia	miltiorrhiza		diploid (8)	594.75	PacBio Sequel, Illumina	Canu, Falcon, Pilon	Hi-C			Song et al. 2020 Sep	-			mixed	https://www.cabdirect.org/cabdirect/abstract/20103058149
Solanum	lycopersicum	Tomato	diploid (12)	804.5	PacBio (latest tomato reference genome)		Hi-C	https://solgenomics.net/		Hosmani et al. 2021 (preprint)	cds (fasta), gff (4.0)	strong	https://cdnsciencepub.com/doi/10.1139/g98-125	selfing	https://link.springer.com/article/10.1007%2Fs00497-010-0155-7
Solanum	tuberosum	Potato	diploid (12)	741.6	MinION ONT, Illumina HiSeq 2500	Flye, bwa-mem, Pilon	Hi-C	http://spuddb.uga.edu/dm_v6_1_download.shtml		Pham et al. 2020 Sep				self-incompatible	https://www.frontiersin.org/articles/10.3389/fpls.2019.00376/full
Vaccinium	macrocarpon	Cranberry	diploid (12)	492	PacBio Sequel II, Illumina	Canu, Pilon		GDV20001		﻿Diaz-Garcia et al. 2021 Feb	cds (fasta from anchorwave result), gff from Vaccinium.org	weak	https://www.researchgate.net/publication/43280851_A_Blueberry_by_Cranberry_Hybrid_Derived_from_a_Vaccinitun_darrowii_x_V_macrocarpon_x_V_oxcoccos_Intersectional_Cross (possible but not between these two); the two species are geographically apart (V. myrtillus is Europe, V. macrocarpon is America) and so they don’t naturally interbreed, but there areefforts of hybridization within bilberry sect. o…	selfing	https://link.springer.com/article/10.1007/BF00022813
Vaccinium	myrtillus	Bilberry	diploid (12)	464	Illumina ﻿NovaSeq 6000, ONT ﻿MiniON and PromethION	FASTQC, PYCOQC	Hi-C	PRJNA672146		Wu et al. 2021 Jun				mixed	https://www.semanticscholar.org/paper/Early-acting-inbreeding-depression-in-a-clonal-in-a-Nuortila-Tuomi/184e46a96b20eaacb5216b5fefc3093c7e2067ac
Vigna	unguiculata	Cowpea	diploid (11)	519	PacBio, Bionano	Canu-Abrujin-Falcon	BioNano optical maps	PRJNA381312	no paper	University of California 2019 Jan	cds (fasta) from NCBI Vigna unguiculata Annotation Release 100	weak	The two species seem to be generally incompatible: https://eurekamag.com/research/003/120/003120810.php, https://link-springer-com.ezproxy.library.uvic.ca/content/pdf/10.1007/BF00212605.pdf; maybe due to chromatin differentiation https://link-springer-com.ezproxy.library.uvic.ca/article/10.1007%2Fs00606-011-0551-y	selfing	https://www.frontiersin.org/articles/10.3389/fpls.2020.567425/full
Vigna	radiata	Mungbean, green gram	diploid (11)	459.27	Illumina Hiseq2000, GS FLX+	ALLPATHS-LG, Newbler		PRJNA301363	https://plants.ensembl.org/Vigna_radiata/Info/Index	Seoul National university Ver6, original by Kang et al. 2014 Nov				selfing	https://www.intechopen.com/chapters/66478
Vitis	vinifera line:PN40024 12X.2	European grapevine	diploid (19)	486	Sanger technology on ABI3730xl sequencers (whole genome shotgun originally!), improved in 2017	Arachne originally, improved to latest: 12X		PRJEA18785	Canaguier A, Grimplet J, Scalabrin S, Di Gaspero G, Mohellibi N, Choisne N, Rombauts S, Ruztenholtz C, Morgante M, Quesneville H, Adam-Blondon A-F (2017) A new version of the grapevine reference genome assembly (12X.v2) and of its annotation (VCost.v3). Genomic Data, 2017, https://doi.org/10.1016/j.gdata.2017.09.002	The French–Italian Public Consortium for Grapevine Genome Characterization 2007 Aug, Canaguier et al. 2017	cds (fasta) from author's database, gff3 from NCBI	strong	it's kind of everywhere? https://en.wikipedia.org/wiki/Hybrid_grape	selfing	mainly but cross pollination possible: https://www.awri.com.au/wp-content/uploads/3_phenology_flowering_and_pollination.pdf. The bi-sex is aborted in cultivated variety: look back the Massonnet 2020 paper.
Vitis	riparia	North American grape	diploid (19)	500	PacBio, 10x Chromium Genomics, Illumina HiSeq2500	Falcon, BLASER, Pilon, LINKS		PRJNA512170		Girollet et al. 2019 Jul				self-incompatible	wild species is dioecious: https://cdnsciencepub-com.ezproxy.library.uvic.ca/doi/10.1139/b85-321
	Bolded is reference species

### Sheet: Genomes full reference list
1	Alioto, T. et al. Transposons played a major role in the diversification between the closely related almond and peach genomes: results from the almond genome sequence. Plant J. 101, 455–472 (2020).
2	An, X. et al. High quality haplotype-resolved genome assemblies of Populus tomentosa Carr., a stabilized interspecific hybrid species widespread in Asia. Mol. Ecol. Resour. 22, 786–802 (2022).
3	Bertioli, D. J. et al. The genome sequences of Arachis duranensis and Arachis ipaensis, the diploid ancestors of cultivated peanut. Nat. Genet. 48, 438–446 (2016).
4	Canaguier, A. et al. A new version of the grapevine reference genome assembly (12X.v2) and of its annotation (VCost.v3). Genomics Data 14, 56–62 (2017).
5	Chen, F. et al. A chromosome-level genome assembly of rugged rose (Rosa rugosa) provides insights into its evolution, ecology, and floral characteristics. Hortic. Res. 8, 141 (2021).
6	Diaz-Garcia, L. et al. Chromosome-Level Genome Assembly of the American Cranberry (Vaccinium macrocarpon Ait.) and Its Wild Relative Vaccinium microcarpum. Front. Plant Sci. 12, 1–12 (2021).
7	Dong, X. et al. De novo assembly of a wild pear (Pyrus betuleafolia) genome. Plant Biotechnol. J. 18, 581–595 (2020).
8	Eva, M. et al. Transposition and duplication of MADS-domain transcription factor genes in annual and perennial Arabis species modulates flowering. Proc. Natl. Acad. Sci. 118, e2109204118 (2021).
9	Ferguson, S., Jones, A. & Borevitz, J. Eucalyptus pangenome project. (2020).
10	Ferguson, S., Jones, A. & Borevitz, J. Eucalyptus pangenome project. (2021).
11	Garcia, T. et al. Comprehensive genomic resources related to domestication and crop improvement traits in Lima bean. Nat. Commun. 12, 702 (2021).
12	Girollet, N. et al. De novo phased assembly of the Vitis riparia grape genome. Sci. Data 6, 127 (2019).
13	Groppi, A. et al. Population genomics of apricots unravels domestication history and adaptive events. Nat. Commun. 12, 3956 (2021).
14	Grover, C. E. et al. The Gossypium anomalum genome as a resource for cotton improvement and evolutionary analysis of hybrid incompatibility. G3 Genes|Genomes|Genetics 11, jkab319 (2021).
15	He, L. et al. Chromosome-scale assembly of the genome of Salix dunnii reveals a male-heterogametic sex determination system on chromosome 7. Mol. Ecol. Resour. 21, 1966–1982 (2021).
16	Healey, A. L. et al. Pests, diseases, and aridity have shaped the genome of Corymbia citriodora. Commun. Biol. 4, 537 (2021).
17	Hibrand Saint-Oyant, L. et al. A high-quality genome sequence of Rosa chinensis to elucidate ornamental traits. Nat. Plants 4, 473–484 (2018).
18	Hirakawa, H. et al. Dissection of the octoploid strawberry genome by deep sequencing of the genomes of Fragaria species. DNA Res. 21, 169–181 (2014).
19	Hoshino, A. et al. Genome sequence and analysis of the Japanese morning glory Ipomoea nil. Nat. Commun. 7, 13295 (2016).
20	Hosmani, P. S. et al. An improved de novo assembly and annotation of the tomato reference genome using single-molecule sequencing, Hi-C proximity ligation and optical maps. bioRxiv 767764 (2019) doi:10.1101/767764.
21	Huang, G. et al. Genome sequence of Gossypium herbaceum and genome updates of Gossypium arboreum and Gossypium hirsutum provide insights into cotton A-genome evolution. Nat. Genet. 52, 516–524 (2020).
22	Huang, Y. et al. Genome of a citrus rootstock and global DNA demethylation caused by heterografting. Hortic. Res. 8, 69 (2021).
23	Jaillon, O. et al. The grapevine genome sequence suggests ancestral hexaploidization in major angiosperm phyla. Nature 449, 463–467 (2007).
24	Jiao, W.-B. et al. Improving and correcting the contiguity of long-read genome assemblies of three plant species using optical mapping and chromosome conformation capture data. Genome Res. 27, 778–786 (2017).
25	Kang, Y. J. et al. Genome sequence of mungbean and insights into evolution within Vigna species. Nat. Commun. 5, 5443 (2014).
26	Li, M. et al. The wild sweetpotato (Ipomoea trifida) genome provides insights into storage root development. BMC Plant Biol. 19, 119 (2019).
27	Ling, J. et al. High-quality chromosome-level genomes of Cucumis metuliferus and Cucumis melo provide insight into Cucumis genome evolution. Plant J. 107, 136–148 (2021).
28	Lonardi, S. et al. The genome of cowpea (Vigna unguiculata [L.] Walp.). Plant J. 98, 767–782 (2019).
29	Lucas, S. J., Kahraman, K., Avşar, B., Buggs, R. J. A. & Bilge, I. A chromosome-scale genome assembly of European hazel (Corylus avellana L.) reveals targets for crop improvement. Plant J. 105, 1413–1430 (2021).
30	Ma, Q. et al. The Acer truncatum genome provides insights into nervonic acid biosynthesis. Plant J. 104, 662–678 (2020).
31	Marrano, A. et al. High-quality chromosome-scale assembly of the walnut (Juglans regia L.) reference genome. Gigascience 9, giaa050 (2020).
32	Pecrix, Y. et al. Whole-genome landscape of Medicago truncatula symbiotic genes. Nat. plants 4, 1017–1025 (2018).
33	Pham, G. M. et al. Construction of a chromosome-scale long-read reference genome assembly for potato. Gigascience 9, giaa100 (2020).
34	Plomion, C. et al. Oak genome reveals facets of long lifespan. Nat. Plants 4, 440–452 (2018).
35	Pootakham, W. et al. De novo assemblies of Luffa acutangula and Luffa cylindrica genomes reveal an expansion associated with substantial accumulation of transposable elements. Mol. Ecol. Resour. 21, 212–225 (2021).
36	Schmutz, J. et al. A reference genome for common bean and genome-wide analysis of dual domestications. Nat. Genet. 46, 707–713 (2014).
37	Schmutz, J. et al. Genome sequence of the palaeopolyploid soybean. Nature 463, 178–183 (2010).
38	Shirasawa, K., Itai, A. & Isobe, S. Chromosome-scale genome assembly of Japanese pear (Pyrus pyrifolia) variety ‘Nijisseiki’. DNA Res. 28, (2021).
39	Shulaev, V. et al. The genome of woodland strawberry (Fragaria vesca). Nat. Genet. 43, 109–116 (2011).
40	Song, Z. et al. A high-quality reference genome sequence of Salvia miltiorrhiza provides insights into tanshinone synthesis in its red rhizomes. Plant Genome 13, e20041 (2020).
41	Sork, V. L. et al. First Draft Assembly and Annotation of the Genome of a California Endemic Oak Quercus lobata Née (Fagaceae). G3 (Bethesda, Md.) vol. 6 3485–3495 (2016).
42	Soza, V. L. et al. The Rhododendron Genome and Chromosomal Organization Provide Insight into Shared Whole-Genome Duplications across the Heath Family (Ericaceae). Genome Biol. Evol. 11, 3353–3371 (2019).
43	Sun, X. et al. Phased diploid genome assemblies and pan-genomes provide insights into the genetic history of apple domestication. Nat. Genet. 52, 1423–1432 (2020).
44	Tang, W. et al. Chromosome-scale genome assembly of kiwifruit Actinidia eriantha with single-molecule sequencing and chromatin interaction mapping. Gigascience 8, (2019).
45	Tuskan, G. A. et al. The genome of black cottonwood, Populus trichocarpa (Torr. & Gray). Science 313, 1596–1604 (2006).
46	VanBuren, R. et al. A near complete, chromosome-scale assembly of the black raspberry (Rubus occidentalis) genome. Gigascience 7, giy094 (2018).
47	Wang, L. et al. The chromosome-scale reference genome of Rubus chingii Hu provides insight into the biosynthetic pathway of hydrolyzable tannins. Plant J. 107, 1466–1477 (2021).
48	Wang, T. et al. The genome of a wild Medicago species provides insights into the tolerant mechanisms of legume forage to environmental stress. BMC Biol. 19, 96 (2021).
49	Wang, X. et al. Genome sequence of Arachis duranensis, accession K30060. (2021).
50	Wang, X. et al. High-quality evergreen azalea genome reveals tandem duplication-facilitated low-altitude adaptability and floral scent evolution. Plant Biotechnol. J. 19, 2544–2560 (2021).
51	Wei, S., Yang, Y. & Yin, T. The chromosome-scale assembly of the willow genome provides insight into Salicaceae genome evolution. Hortic. Res. 7, 45 (2020).
52	Wu, H. et al. A high-quality Actinidia chinensis (kiwifruit) genome. Hortic. Res. 6, 117 (2019).
53	Wu, H. et al. A high-quality sponge gourd (Luffa cylindrica) genome. Hortic. Res. 7, 128 (2020).
54	Xie, M. et al. A reference-grade wild soybean genome. Nat. Commun. 10, 1216 (2019).
55	Xu, Q. et al. The draft genome of sweet orange (Citrus sinensis). Nat. Genet. 45, 59–66 (2013).
56	Yan, F. et al. Improved de novo chromosome-level genome assembly of the vulnerable walnut tree Juglans mandshurica reveals gene family evolution and possible genome basis of resistance to lesion nematode. Mol. Ecol. Resour. 21, 2063–2076 (2021).
57	Yang, J. et al. De novo genome assembly of the endangered Acer yangbiense, a plant species with extremely small populations endemic to Yunnan Province, China. Gigascience 8, (2019).
58	Yang, J. et al. The Chromosome-Scale Genome of Melon Dissects Genetic Architecture of Important Agronomic Traits. iScience 23, 101422 (2020).
59	Zhang, X. et al. Pan-genome of Raphanus highlights genetic variation and introgression among domesticated, wild, and weedy radishes. Mol. Plant 14, 2032–2055 (2021).
60	Zhao, T. et al. A chromosome-level reference genome of the hazelnut, Corylus heterophylla Fisch. Gigascience 10, giab027 (2021).
61	Zheng, X. et al. Insights into salvianolic acid B biosynthesis from chromosome-scale assembly of the Salvia bowleyana genome. J. Integr. Plant Biol. 63, 1309–1323 (2021).
	Listed in alphabetical order.
	Assemblies that don't have publications have valid NCBI with assembly method explicitly mentioned.
